# Recombination marks the evolutionary dynamics of a recently endogenized retrovirus

**DOI:** 10.1101/2021.02.24.432774

**Authors:** Lei Yang, Raunaq Malhotra, Rayan Chikhi, Daniel Elleder, Theodora Kaiser, Jesse Rong, Paul Medvedev, Mary Poss

**Author notes:** Corresponding author: Mary Poss. Current address: Department of Hematology and Oncology, University of Virginia, Charlottesville, VA 22903, USA.

## Abstract

All vertebrate genomes have been colonized by retroviruses along their evolutionary trajectory. While endogenous retroviruses (ERVs) can contribute important physiological functions to contemporary hosts, such benefits are attributed to long-term co-evolution of ERV and host because germline infections are rare and expansion is slow, because the host effectively silences them. The genomes of several outbred species including mule deer (*Odocoileus hemionus*) are currently being colonized by ERVs, which provides an opportunity to study ERV dynamics at a time when few are fixed. Because we have locus-specific data on the distribution of cervid endogenous retrovirus (CrERV) in populations of mule deer, in this study we determine the molecular evolutionary processes acting on CrERV at each locus in the context of phylogenetic origin, genome location, and population prevalence. A mule deer genome was de novo assembled from short and long insert mate pair reads and CrERV sequence generated at each locus. CrERV composition and diversity have recently measurably increased by horizontal acquisition of a new retrovirus lineage. This new lineage has further expanded CrERV burden and CrERV genomic diversity by activating and recombining with existing CrERV. Resulting inter-lineage recombinants endogenized and subsequently retrotransposed. CrERV loci are significantly closer to genes than expected if integration were random and gene proximity might explain the recent expansion by retrotransposition of one recombinant CrERV lineage. Thus, in mule deer, retroviral colonization is a dynamic period in the molecular evolution of CrERV that also provides a burst of genomic diversity to the host population.
