## Supplementary material for "Recombination marks the evolutionary dynamics of a recently endogenized retrovirus": Table S1

### Sheet: Table 1
Assembly	Number of chromosome fragments	Number of scaffolds assigned to chromosome fragments	Total or RACA assembly size	N50	Scaffolds per fragment
de novo scaffolds PE only	N/A	N/A	3.04 Gbp	29 Kbp	N/A
de novo scaffolds PE and MP	N/A	N/A	3.31 Gbp	156 Kbp	N/A
RACA2K	29657	23208	2.44 Gbp	174 Kbp	0.782547
RACA10K	658	16566	2.37 Gbp	7.49 Mbp	25.1763
RACA20K	522	14301	2.32 Gbp	7.98 Mbp	27.3966
RACA50K	205	10486	2.16 Gbp	16.7 Mbp	51.1512
RACA100K	69	6796	1.86 Gbp	33.1 Mbp	98.4928
RACA150K	41	4736	1.59 Gbp	33.4 Mbp	115.512
RACA+	N/A	19833	2.49 Gbp	240 Kbp	N/A
Table S1. de novo and RACA assembly statistics. As the resolution increases, scaffolds can be placed into less chromosome fragments at the expense of less scaffolds incorporated. PE: paired-end sequencing. MP: long insert mate pair sequencing. N50: length of the shortest contig at 50% of the total genome length, a measurement of assembly contiguity. RACA: reference-assisted chromosome assembly. R…
