## Supplementary material for "Recombination marks the evolutionary dynamics of a recently endogenized retrovirus": Table S3

### Sheet: Table S3
Maker interation	1	2	3	4
number of genes	33111	29268	26975	27105
number of exons	156689	167700	166255	165862
number of mRNAs	33143	29268	26975	27105
average exon size (bp)	188.971	189.134	183.611	183.208
median exon size (bp)	134	134	131	131
average intron size (bp)	1580.95	3209.26	3243.16	3295.62
median intron size (bp)	853	1068	1062	1069
Table S3. Number of gene structures annotated after each maker annotation. Each column represents a Maker iteration by their order.
