## Supplementary material for "Recombination marks the evolutionary dynamics of a recently endogenized retrovirus": Table S4

### Sheet: Table 2
Repeat family	Raw sequence	Scaffolds	R10K	R150K
DNA	263935	426 (1.13%)	182 (0.48%)	160 (0.42%)
LINE	589368467	19655530 (23.35%)	17244989 (20.48%)	11134374 (13.22%)
SINE	47101825	3419750 (50.82%)	3139622 (46.66%)	2145122 (31.88%)
LTR	48585656	667634 (9.62%)	539026 (7.77%)	327375 (4.72%)
RNA	7461664	21016 (1.97%)	18379 (1.72%)	11305 (1.06%)
Satellite	3108109606	659347 (0.15%)	6270 (0.001%)	577 (0.0001%)
Simple repeat	51530737	177648 (2.41%)	149765 (2.03%)	103143 (1.40%)
Low complexity	4551167	165055 (25.39%)	149745 (23.03%)	95652 (14.71%)
Unannotated	1243419938	4231494 (2.38%)	2821887 (1.59%)	1790191 (1.01%)
Table S4. Summary of k-mers with > 50 frequency. Numbers outside of parentheses show the cumulative frequency of k-mers with >50 frequency belonging to each repeat family. Given the read length of 100 bp and k-mer size of 60, frequency of >50 in the whole genome sequencing library corresponds to >4 copies in the genome. Percentage in parentheses show the fraction of k-mers of the repeat family th…
