## Supplementary material for "Recombination marks the evolutionary dynamics of a recently endogenized retrovirus": Table S5

### Sheet: Table S2 CrERV inventory
CrERV names, by scaffold number. Multiples CrERVs on the same scaffold are discerned by additional character after scaffold numbers.	Lineage designation, consistnent with assignments mentioned in text and Figure 2. B1 and B2 are the two lineages that are closely related to lineage B but have a different type of env. Bold font of lineage A indicates the sub-lineage that are significantly closer to genes.	Env status, as illustrated in Figure 2. A,B: insertion; D,E: deletion; C: insertion and deletion; M:missing data for the corresponding insertion or deletion.	Inter-lineage recombination status. Text indicates the recombination partner and section. Empty cell means no recombination was detected.	Assignment to RACA10K chromosome fragment (also refer to Table S2). Parentheses mean that they are not on RACA10K and provisionally assigned by being the closest to sheep or cow aligmnt chain.	Frequency in all 63 animals used by Bao et al. 2014, using >=0.95 probability cutoff. The repetitive junction fragments (multiple mapping) are designated 'uncertain' and their frequency in the probability table was listed in the parenthesis. Bold font indicates the singletons.	Distance to the closest gene. 'NA' means that the virus-containing scaffold cannot be assigned to RACAs and no genes can be found on the CrERV-containing scaffold. Negative value means intronic insertion. Bold font indicates CrERVs that are close to genes.	Presence in Figure 2, with letter in parenthesis representing the node it corresponds to.
S29930	lineage A	F		chrfrag17k	25	16321	yes (a)
S22897	lineage A	F		chrfrag22e	5	9326	yes (a)
S11112	lineage A	F		chrfrag1z11_2c	18	182946	yes (a)
S38650	lineage A	F		chrfrag1z29	11	17469
S4915	lineage A	F		chrfrag1q_6a	5	2792
S4623	lineage A	F		chrfrag12b	uncertain(4)	19881
S3776	lineage A	F		chrfragXc	2	13886
S6988	lineage A	F		chrfrag5j	4	369893
S4743	lineage A	F		chrfrag2z7	5	56656
S6186	lineage A	F		chrfrag4g	uncertain(20)	66700
S3780	lineage A	F		chrfrag24h	10	137629	yes (b)
S111665	lineage A	F		chrfrag2d	7	349832	yes (b)
S10291	lineage A	F		chrfrag11r	uncertain(23)	13744
S1973	lineage A	F		chrfrag7a	uncertain(5)	11091
S10579	lineage A	F		chrfrag24i	uncertain(49)	80675
S1041	lineage A	F		chrfrag8e	19	377939
S13295	lineage A	F		chrfrag9z6	5	397698
S9842	lineage A	F		chrfrag17t		40163
S1362	lineage A	M		chrfrag27c	uncertain(42)	174521
S1040	lineage A	F		chrfrag4i	46	373419
S1932	lineage A	F		chrfrag2e	9	161845
S14810	lineage A	F		chrfrag7u	19	277039
S11599	lineage A	F		chrfrag10g	11	193026
S10499	lineage A	F		chrfrag17k	50	180114	yes (c)
S5212	lineage A	F		chrfrag14h	35	887684	yes (c)
S7050	lineage A	F		chrfrag24n	23	208187	yes (c)
S50427N	lineage A	F		(chrfragXu)	uncertain(35)	152473
S36469	lineage A	F		chrfrag29o	uncertain(32)	144388
S57392	lineage A	F		chrfrag8a	8	632357
S18298	lineage A	F		chrfrag4e	5	-50226
S2526	lineage A	F		chrfrag10u	30	95259
S29996	lineage A	F		chrfrag1c	54	567207	yes(e)
S10113	lineage A	F		chrfrag9f	42	75917	yes(e)
S3657	lineage A	F		chrfrag21a	5	683487	yes
S5773	lineage A	F		chrfrag8z2	20	387268
S3843	lineage A	F		chrfrag4q_10e	19	132752
S4719	lineage A	F		chrfrag8n		85418
S2502	lineage A	F		chrfrag7i	1	209586
S9198	lineage A	F		chrfragXu	10	17217
S2315	lineage A	M		chrfrag6i	42	42150
S50497	lineage A	M		chrfrag25n	8	3634
S214	lineage A	F	lineage B gag-pro, lineage A pol	chrfrag17t	48	13306
S15932	lineage A	F	lineage B gag	chrfrag12g	6	66688
S55	lineage A	F	lineage B gag	chrfrag6f	26	302747
S8874	lineage A	M	lineage B gag-pro	chrfrag21s	4	15
S241	lineage A	F	lineage B gag-pro	chrfrag7z4	37	260299
S17735	lineage A	F	lineage C gag	chrfrag5d	uncertain(24)	5734
S23242	lineage A	F	lineage C env	chrfrag2z7	19	127661
S12915	lineage A	F	lineage C env	chrfrag27o	2	92639
S26252	lineage A	F	lineage C env	chrfrag1p	29	836668
S18054	lineage B	AD		chrfrag4a	uncertain(56)	395348
S24870	lineage B	AD		chrfrag26j	uncertain	150158
S25446	lineage B	AD		chrfrag8b	35	6606	yes
S3749N	lineage B	AD		chrfrag26h	32	22594	yes
S27860	lineage B	AM		chrfrag11d	20	201876	yes
S30429S	lineage B	AD		chrfrag1e	16	48925	yes
S18517	lineage B	AD		chrfrag1z6	9	39467	yes
S21951	lineage B	AD		chrfrag8x_9d	7	42571	yes
S11782	lineage B	AD		chrfrag22c	1	52676	yes
S13120	lineage B	AD		chrfrag9z14	7	107534
S10078	lineage B	AD		chrfrag15u	uncertain(37)	2727
S2553	lineage B	AD		chrfrag11i	25	297604
S21484	lineage B	AM		chrfrag11h	15	218568	yes
S5890	lineage B	AD		chrfrag23d	8	-4060	yes
S9907	lineage B	AD		chrfrag17k	2	626040	yes
S12116	lineage B	AD		chrfrag28k	1	7280	yes
S373	lineage B	MM		chrfrag2j	1	-65821
S15232	lineage B	AD		chrfrag3o_29a	uncertain(7)	80522
S34854	lineage B	AD		(chrfrag8f)	uncertain(10)	NA
S4095	lineage B	M		chrfrag26l	9	387300
S4825	lineage B	AD		chrfrag2z6_3a	uncertain(7)	407995
S5140	lineage B	AD		chrfrag7x	25	136726
S1418	lineage B	AD		chrfrag2u	5	97192
S335	lineage B	AD		chrfrag6h	9	243205
S2606	lineage B	AD		chrfrag5y	22	139078
S1860	lineage B	MD		chrfrag4e	18	7088
S3531	lineage B	AD	multi lineage A	chrfrag25n	23	303338
S26521	lineage B	D	multi lineage A	chrfrag18f	12	94289
S33448	lineage B	AD	lineage B gag-pro	chrfrag13i	5	44071
S23559	lineage B	MD	multi, lineage A gag, lineage C pol,lineage A env	chrfrag17p	uncertain(9)	262801
S10740	lineage B	MD	multi lineage A	chrfrag24d	uncertain(6)	70153
S9476	lineage B	D	lineage A gag&pol	chrfrag5u	uncertain(28)	42951
S4023	lineage B	AD	lineage A gag	chrfrag23e	uncertain(2)	97796
S2828	lineage B	AD	lineage A gag-pol	chrfrag7a	uncertain(2)	-10868
S538	lineage B	AD	multi,lineage A gag, lineage A/C pol	chrfrag6t	uncertain(13)	-117567
S37672	lineage B	AD	lineage A gag	chrfrag28l	30	37131
S11577	lineage B	AD	lineage A gag&pol	chrfrag2z7	25	50471
S8394	lineage B	MD	lineage A gag&pol	chrfrag10z1	23	-39491
S5441	lineage B	AD	lineage A gag&pol	chrfrag20n	22	174077
S3136	lineage B	AD	lineage A gag&pol	chrfrag11d	18	24457
S23879	lineage B	D	lineage A gag&pol, lineage C env, lineage B env	chrfrag4m_10d	11	46012
S17295	lineage B	AD	lineage A env	chrfrag13i	8	-9219
S11446	lineage B	D	lineage A gag&pol	chrfrag11i	8	305800
S52839	lineage B	D	lineage A gag&pol, lineage C env	chrfrag4p	7	170421
S33989	lineage B	AD	lineage C/lineage B1 gag-pol	chrfrag17k	4	107128
S10	lineage B	AD	lineage A gag&pol	chrfrag18f	2	494
S13761	lineage B	MD	lineage A gag&pol	chrfrag25b	1	368244
S10016	lineage B	D	lineage A gag&pol	chrfrag5d	1	52953
S54455	lineage B	D	lineage A gag&pol	chrfrag11l	1	69804
S9454	lineage B	AD	lineage A gag	chrfrag6z7		23365
S75647	lineage B	AD	lineage A	(chrfrag2h)	uncertain	NA
S2053	lineage B	MD	lineage A	chrfrag2h		-33123
S19779	lineage B1	AB	lineage A/C	chrfrag23b	uncertain(63)	120315
S187	lineage B1	MMM [ABC]	lineage A/B	chrfrag15l	uncertain(6)	25072
S19267	lineage B1	AB	lineage A/B	chrfrag11i	uncertain(32)	211854
S2369	lineage B1	ABE	lineage A/B [multi,lineage B1/2 gag&pol, lineage C env]	chrfrag24i	uncertain(14)	52371
S2220	lineage B1	AB	lineage A/C	chrfrag3x_22a	63	5869	yes (h)
S3442N	lineage B1	AB	lineage A/C	chrfrag2z7	63	185	yes (h)
S638	lineage B1	AB	lineage A/C	chrfrag5w	47	74943
S7632	lineage B1	ABE	lineage C env	chrfrag20s	44	54823
S30429W	lineage B1	ABE	lineage A/B	chrfrag1e	20	31915
S88544	lineage B1	AB	lineage A/C	(chrfrag9f)	16	NA
S5261	lineage B1	ABE	lineage C env	chrfrag28k	7	263168
S11039	lineage B1	AB	lineage A/B	chrfrag28j	6	761982
S12286A	lineage B1	ABC	multi env recomb lineage A/C/B1	chrfrag17i	38	92280
S3840	lineage B1	AB	lineage A/C	chrfrag20d	5	24225
S72845	lineage B1	ABME	lineage C gag&pol	chrfrag3d	19	45380
S16113	lineage B2	M		chrfrag2z6_3a	13	70391	yes (k)
S6404	lineage B2	M		chrfrag23e	1	10055	yes (k)
S1131	lineage B2	M		chrfrag21h		2173
S2482	lineage B2	M		chrfrag3x_22a		21307
S5505	lineage B2	M		chrfrag14b		228991
S386	lineage C	CE		chrfrag7e	63	258	yes (m)
S3597N-S1301	lineage C	CE		chrfrag29n	43	1410	yes (m)
S18448	lineage C	CE		chrfrag21h	32	3079	yes (m)
S5800	lineage C	CE		chrfrag3x_22a	26	66929	yes (m)
S21113	lineage C	CE		chrfrag15l	5	11606
S6445	lineage C	CE		chrfrag19b	uncertain	202287
S7403	lineage C	ME		chrfrag17i	51	1147176
S18899	lineage C	ME		(chrfragXu)	41	NA
S14837	lineage C	ME	lineage A3 gag	(chrfrag22c)	uncertain(63)	20930
S6681	lineage C	CE	multi, lineage A gag-pol	chrfrag1z23	59	104778
S68472	lineage C	CE	lineage A gag	chrfrag7z5	52	602909
S19827	lineage C	CE	lineage A gag	chrfrag10n	40	-15663
S27355	lineage C	E	lineage A gag, lineage A env	chrfrag21a	40	164149
S5815	lineage C	E	lineage A env	chrfrag27j	36	33106
S2372	lineage C	C	lineage A gag, lineage A env	chrfrag22f	26	276028
S17892	lineage C	CE	lineage A gag	chrfrag5w	17	423842
S11878	lineage C	E	lineage A env	chrfrag28k	8	71903
S20577	lineage C	CE	lineage A gag	(chrfrag1z32)	7	NA
S19831	lineage C	C	lineage A env	chrfrag11p	24	166432
S16719	lineage C	M	lineage A env	chrfrag14b	1	249109
S14635	lineage C	C	lineage D gag&env, lineageA/C pol	chrfrag19f	uncertain(1)	-4477
S31584	lineage C	C	lineage A env	chrfrag11r	7	69889
S4147	lineage D	C		chrfrag20s	uncertain(53)	390087
S15154	lineage D	C		chrfrag1e	63	602918	yes
S2374	lineage D	C		chrfrag4e	63	967481	yes
S2970	lineage D	C		(chrfrag12n)	41	NA	yes
S35371	lineage D	MM		chrfrag5m	41	88302
S9905	lineage D	M		chrfrag19h	38	8544
S4052	lineage D	M		chrfrag1z19	37	304363
S26585	lineage D	M		chrfrag6o	14	311089
S8125	lineage D	M		chrfrag7t_17b	1	177532
S100180	lineage D	M		chrfrag19c	63	188538
S19352	lineage D	C		chrfrag6f	56	119863
S7281	lineage D	M		chrfrag2e	49	261787
S2015	lineage D	M		chrfrag18h		-70450
S12562	lineage D	MM	ancient gag	(chrfrag14d)	63	80989	yes
S26536	lineage D	C	ancient gag	chrfrag7a	63	3183	yes
S19655	lineage D	M	ancient gag	(chrfrag18h)	63	NA
S15140	lineage D	M	lineage A/C	chrfrag13l	44	1559
S45510	lineage D	M	lineage A/C	chrfrag20h	7	6627
S39301	lineage D	M	lineage A/C	chrfrag23b	26	143137
S58755	lineage D	M	lineage A/C	chrfrag10f	63	363559
Table S5. Inventory of CrERVs used in phylogenetic analysis. Header of each column contains the description of nomenclature. Column A: CrERV names, by scaffold number. Multiples CrERVs on the same scaffold are discerned by additional character after scaffold numbers. Column B: Lineage designation, consistnent with assignments mentioned in text and Figure 2. B1 and B2 are the two lineages that are…
