## Supplementary material for "Recombination marks the evolutionary dynamics of a recently endogenized retrovirus": Table S6

### Sheet: Sheet1
node	lower boundary for 95% HPD interval	upper boundary for 95% HPD interval
a	7263	54135
b	31529	159327
c	17765	131620
d	52875	260673
e	46005	310410
f	110347	470236
g	66101	274070
h	32418	207914
i	85959	361221
j	123267	471998
k	7969	79680
l	147753	557372
m	16029	116060
n	242151	817973
o	114317	525833
p	470076	962172
Table S6. Intervals for the 95% highest probability density (HPD) intervals for key nodes in Figure 2.
