## Supplementary material for "Recombination marks the evolutionary dynamics of a recently endogenized retrovirus": Table S7

### Sheet: Sheet1
non-recombinant Lineage A	non-recombinant Lineage B	non-recombinant Lineage C	non-recombinant Lineage D		CrERVs included	breakpoint (Lineage A coordinate)	pvalue (original)	pvalue (adjusted)	w parameter
S10579	S18054	S386	S15154		Lineage C whole lineage	1925	1.52e-07	5.472e-05	100
S1041	S25446	S7403	S2374N		Lineage C whole lineage	6630	3.49e-06	0.0012564	400
S3780	S3749N	S3597N	S4147		Lineage B1 whole lineage	1925	2.04e-19	7.344e-17	200
S111665	S27860	S18448	S2970		Lineage B1 whole lineage	6630	1.67e-08	6.012e-06	300
S13295	S30429	S5800	S35371		Lineage B2 whole lineage	1925	2.28e-08	8.208e-06	150
S3657	S18517	S21113	S9905		Lineage B2 whole lineage	2575	1.34e-06	0.0004824	150
S9842	S21951	S6445	S4052		between lineage (inter)	1925	1.61e-14	5.796e-12	100
S29930	S24870		S26585		between lineage (inter)	6630	2.5e-13	9e-11	350
S11112	S11782		S8125		between lineage (inter)	7195	4.98e-06	0.0017928	100
S38650	S10078N				between lineage (inter)	7612	6.78e-07	0.00024408	50
S22897	S2553				between lineage (inter)	7943	6.14e-10	2.2104e-07	200
S4915	S21484				Lineage A reference + all Lineage A env	3249	9.94e-07	0.00035784	150
S6988	S5890				Lineage B reference + all Lineage B env	2204	8.49e-07	0.00030564	50
S10499	S9907				Lineage B reference + all Lineage B env	3349	7.14e-06	0.0025704	200
S50427N	S12116				Lineage B reference + all Lineage B env	3620	2.35e-07	8.46e-05	200
S17735	S373				Lineage B reference + all Lineage B env	4422	4.05e-06	0.001458	450
S5212	S13120				Lineage B reference + all Lineage B env	6377	4.73e-07	0.00017028	350
S36469					Lineage B reference + all Lineage B env	6949	4.49e-08	1.6164e-05	150
S2526					Lineage B reference + all Lineage B env	7076	2.59e-08	9.324e-06	150
S7050					Lineage C reference + all Lineage C env	1925	3.44e-08	1.2384e-05	100
S57392					Lineage C reference + all Lineage C env	2586	2.5e-06	0.0009	350
S18298					Lineage C reference + all Lineage C env	5912	1.02e-07	3.672e-05	100
S29996					Lineage C reference + all Lineage C env	7507	3.39e-07	0.00012204	300
S10113					Lineage C reference + all Lineage C env	7991	1.24e-07	4.464e-05	300
					Lineage D reference + all lineage D env	6476	8.12e-06	0.0029232	200
(A) List of reference non-recombinant CrERVs used for each lineage.					(B) Summary of recombination breakpoint tests. Statistically significant breakpoints (adjusted p< 0.01) are shown. Breakpoint coordinates are based on GenBank JN592050.
Table S7. Sequences used for recombination breakpoint tests and results of the tests.
